# The proportion of periportal mesenchyme to ductal epithelial cells acts as a proliferative rheostat in liver regeneration

**DOI:** 10.1101/2020.09.21.306258

**Authors:** Lucía Cordero-Espinoza, Timo N. Kohler, Anna M. Dowbaj, Bernhard Strauss, Olga Sarlidou, Clare Pacini, Ross Dobie, John R. Wilson-Kanamori, Richard Butler, Palle Serup, Neil C. Henderson, Florian Hollfelder, Meritxell Huch

## Abstract

In the homeostatic liver, ductal cells intermingle with a microenvironment of endothelial and mesenchymal cells to form the functional unit of the portal tract. Ductal cells proliferate rarely in homeostasis but do so transiently after tissue injury to replenish any lost epithelium. We have shown that liver ductal cells can be expanded as liver organoids that recapitulate several of the cell-autonomous mechanisms of regeneration, but lack the stromal cell milieu of the biliary tract *in vivo*. Here, we describe a subpopulation of SCA1^+^ periportal mesenchymal cells that closely surrounds ductal cells *in vivo* and exerts a dual control on their proliferative capacity. Mesenchymal-secreted mitogens support liver organoid formation and expansion from differentiated ductal cells. However, direct mesenchymal-to-ductal cell-cell contact, established following a microfluidic co-encapsulation that enables the cells to self-organize into chimeric organoid structures, abolishes ductal cell proliferation in a mesenchyme-dose dependent manner. We found that it is the ratio between mesenchymal and epithelial cell contacts that determines the net outcome of ductal cell proliferation both *in vitro*, and *in vivo*, during damage-regeneration. SCA1^+^ mesenchymal cells control ductal cell proliferation dynamics by a mechanism involving, at least in part, Notch signalling activation. Our findings underscore how the relative abundance of cell-cell contacts between the epithelium and its mesenchymal microenvironment are key regulatory cues involved in the control of tissue regeneration.

**Summary:** In the homeostatic liver, the ductal epithelium intermingles with a microenvironment of stromal cells to form the functional unit of the portal tract. Ductal cells proliferate rarely in homeostasis but do so transiently after tissue injury. We have shown that these cells can be expanded as liver organoids that recapitulate several of the cell-autonomous mechanisms of regeneration, but lack the stromal cell milieu of the portal tract *in vivo*. Here, we describe a subpopulation of SCA1^+^ periportal mesenchymal niche cells that closely surrounds ductal cells *in vivo* and exerts a dual control on their proliferative capacity. Mesenchymal-secreted mitogens support liver organoid formation and expansion from differentiated ductal cells. However, direct mesenchymal-to-ductal cell-cell contact, established through a microfluidic co-encapsulation method that enables the cells to self-organize into chimeric organoid structures, abolishes ductal cell proliferation in a mesenchyme-dose dependent manner. We found that it is the ratio between mesenchymal and epithelial cell contacts that determines the net outcome of ductal cell proliferation both *in vitro*, and *in vivo*, during damage-regeneration. SCA1^+^ mesenchymal cells control ductal cell proliferation dynamics by a mechanism involving, at least in part, Notch signalling activation. Our findings re-evaluate the concept of the cellular niche, whereby the proportions of cell-cell contacts between the epithelium and its mesenchymal niche, and not the absolute cell numbers, are the key regulatory cues involved in the control of tissue regeneration.
