## Supplementary Table 1 and 2: List of Antibodies used for "The proportion of periportal mesenchyme to ductal epithelial cells acts as a proliferative rheostat in liver regeneration"

### Sheet: Antibodies
Table 1. List of primary antibodies
Primary antibody name	Catalogue number	Company / origin	Host species	Dilution	Application
Sca1-FITC	11-5981-81	eBioscience	Rat	1:100	Flow, IHC (Frozen)
Sca1-PE	12-5981-82	eBioscience	Rat	1:100	Flow, IHC (Frozen)
EpCAM-APC	17-5791-80	eBioscience	Rat	1:100	Flow
CD31-PECy7	ab46733	Abcam	Rat	1:100	Flow
CD31	ab28364	Abcam	Rabbit	1:50	IHC (Frozen)
CD45-PECy7	BD 552848	BD Bioscience	Rat	1:100	Flow
CD45-APC	17-0451-83	eBioscience	Rat	1:100	Flow, IHC (Frozen)
CD11b-PECy7	BD 552850	BD Bioscience	Rat	1:100	Flow
VEGFR3	AF743	R&D systems	Goat	1:200	IHC (Frozen)
Osteopontin (OPN)	AF808	R&D systems	Goat	1:60	IHC (Frozen)
Pancytokeratin (PCK)	Z0622	Dako	Rabbit	1:500	IHC (Frozen)
Keratin-19 (Krt19)	troma-III	Hybridoma bank	Rat	1:200	IF
F4/80	ab6640	Abcam	Rat	1:100	IHC (Frozen)
Desmin	ab8592	Abcam	Rabbit	1:100	IHC (Frozen)
Vimentin	ab92547	Abcam	Rabbit	1:300	IHC (Frozen)
Smooth muscle actin (SMA)	ab5694	Abcam	Rabbit	1:200	IHC (Frozen)
CD34	ab81289	Abcam	Rabbit	1:100	IHC (Frozen)
PDGFRa	AF1062-SP	R&D systems	Goat	1:500	IHC (Frozen)
Reelin	AF3820-SP	R&D systems	Goat	1:100	IHC (Frozen)
Ki67	RM 9106 S1	Thermo Scientific	Rabbit	1:200	IHC (Frozen)
Elastin	CL55041AP	Cedarlane Laboratories Limited	Rabbit	1:200	IHC (Frozen)
E-cadherin	610405	BD Bioscience	Mouse	1:250	IF
B-catenin	610153	BD Bioscience	Mouse	1:250	IHC (Frozen)
Table 2. List of fluorophore-conjugated secondary antibodies and probes
Secondary antibody name	Catalogue number	Company	Host species	Species reactivity	Dilution	Application
Anti-Rabbit IgG Alexa Fluor 488	A21206	Thermo Scientific	Donkey	Rabbit	1:250	IF/IHC(Frozen)
Anti-Rabbit IgG Alexa fluor 568	A10042	Thermo Scientific	Donkey	Rabbit	1:250	IF/IHC(Frozen)
Anti-Rabbit IgG Alexa fluor 647	A31573	Thermo Scientific	Donkey	Rabbit	1:250	IF/IHC(Frozen)
Anti-Rat IgG Alexa fluor 488	A21208	Thermo Scientific	Donkey	Rat	1:250	IF/IHC(Frozen)
Anti-Rat IgG Alexa fluor 594	A21209	Thermo Scientific	Donkey	Rat	1:250	IF/IHC(Frozen)
Anti-Goat IgG Alexa fluor 488	A11055	Thermo Scientific	Donkey	Goat	1:250	IF/IHC(Frozen)
Anti-Goat IgG Alexa fluor 568	A11057	Thermo Scientific	Donkey	Goat	1:250	IF/IHC(Frozen)
Anti-Goat IgG Alexa fluor 647	A21447	Thermo Scientific	Donkey	Goat	1:250	IF/IHC(Frozen)
Anti-Mouse IgG Alexa fluor 488	A21202	Thermo Scientific	Donkey	Mouse	1:250	IF/IHC(Frozen)
Anti-Mouse IgG Alexa fluor 647	A31571	Thermo Scientific	Donkey	Mouse	1:250	IF/IHC(Frozen)
Alexa Fluor Phalloidin 647	A22287	Thermo Scientific	NA	NA	1:250	IF/IHC(Frozen)
