## Supplementary Table 3: RT-qPCR Primer list for "The proportion of periportal mesenchyme to ductal epithelial cells acts as a proliferative rheostat in liver regeneration"

### Sheet: qPCR primers
Table 3. List of RT-qPCR primers
Gene symbol	Gene name	Species	Forward primer	Reverse primer
Acta2	actin, alpha 2, smooth muscle, aorta	Mouse	AGCCATCTTTCATTGGGATGG	CCCCTGACAGGACGTTGTTA
Alb	albumin	Mouse	GCGCAGATGACAGGGCGGAA	GTGCCGTAGCATGCGGGAGG
Axin2	axin 2	Mouse	TGTCCAGCAAAACTCTTC	CTTCTCTTGAAGGACCTGA
Cd34	CD34 antigen	Mouse	ACACCAGCCATCTCAGAGAC	GGGAAGTCTGTGGTTGTGAAAA
Ccn2	cellular communication network factor 2 / ctgf	Mouse	AAGGGCCTCTTCTGCGATTT	GCTGCTTTGGAAGGACTCAC
Dll1	delta like canonical Notch ligand 1	Mouse	ATGGATCTCTGCGGCTCTTC	CAGTACCTCCCGGAGAAGC
Dll3	delta like canonical Notch ligand 2	Mouse	GTGAAGATCCTGACTCTGCCT	AGGCCGCCATTCTGACAT
Dll4	delta like canonical Notch ligand 4	Mouse	TCCTCACAGTGACAAGAGCT	TGGTACATAGAGTCCCTGGGA
Eln	elastin	Mouse	CTGTGTCACCAGCTGCAG	CTCCAACACCATAGCCAGGA
Fgf7	fibroblast growth factor 7	Mouse	CCCAGTGGTACCTGAGGATT	TCCCTTCCTTGTTCATGGCA
Hes1	hes family bHLH transcription factor 1	Mouse	CCGGCATTCCAAGCTAGAGA	GGTATTTCCCCAACACGCTC
Hgf	hepatocyte growth factor	Mouse	CTGCTTCATGTCGCCATCC	CACACTCATCTGCAGAGTTCA
Hprt1	hypoxanthine guanine phosphoribosyl transferase	Mouse	AAGCTTGCTGGTGAAAAGGA	TTGCGCTCATCTTAGGCTTT
Igf1	insulin-like growth factor 1	Mouse	TGGACCAGAGACCCTTTGC	CGGAAGCAACACTCATCCAC
Jag1	jagged 1	Mouse	AGGTCCTACACTTTGCTGGT	CGGCTAGGGTTTATCATGCC
Jag2	jagged 2	Mouse	CCTCCTGCTGCTTTGTGATC	CTGGATCAGGCTGCTGTCA
Krt19	keratin 19	Mouse	CACGCTCTGGATCTGTGACA	GTCCTACAGATTGACAATGC
Krt7	keratin 7	Mouse	CGAGCAGATCAAGACCCTCA	TCTTGGCTGACTTCTGTTCCT
Lgr5	leucine rich repeat containing G protein coupled receptor 5	Mouse	GGAAATGCTTTGACACACATT	GGAATTCATCAAGGTTATTATA
Lrat	lecithin-retinol acyltransferase	Mouse	CTGCAGATATGGCTCTCGGA	CTAATCCCAAGACAGCCGAAG
Notch1	notch 1	Mouse	ATGTGGATGCTGCTGTTGTG	CAGTCTCATAGCTGCCCTCA
Notch2	notch 2	Mouse	CTGTGTGGACGGCATCAATC	CTTGCGACAGGGGTTGGA
Notch3	notch 3	Mouse	CAACGCCCAGGATCATTCG	GCCAGGATCAGTGCAGTAGA
Notch4	notch 4	Mouse	GACCTGCTTGCAACCTTCC	TGGTTCAGGCAGGGATTAGA
Rspo1	R-spondin 1	Mouse	CTGGTTCTGAGCTGGACACA	GCAACCGTTGACTTCTGAACA
Rspo3	R-spondin 3	Mouse	CCTTGACAGTTGCCCAGAAG	TCCTTTCTTCATACATGGACTCC
Sox9	SRY (sex determining region Y)-box 9	Mouse	AGAAAGACCACCCCGATTACAAGT	CGGCGGACCCTGAGATTG
Tgfbr1	transforming growth factor, beta receptor I	Mouse	TGATCCATCGGTTGAAGAAATGA	CCATCACTCTCAAGGCCTCA
Tgfbr2	transforming growth factor, beta receptor II	Mouse	GACTTGACCTGTTGCCTGTG	ATTCTAGAACTTCCGGGGCC
Tacstd2	tumor-associated calcium signal transducer 2 / trop2	Mouse
Wwtr1	WW domain containing transcription regulator 1	Mouse	ACCAACAGTAGCTCAGATCCT	TCTTCTGGAGTTGTGGGGAC
Yap1	yes-associated protein 1	Mouse	GGACTCCGAATGCAGTGTCT	CGCTGTCTGTGCTCTCATCT
