## Supplementary Table 4: Parameters of the FIJI scripts for "The proportion of periportal mesenchyme to ductal epithelial cells acts as a proliferative rheostat in liver regeneration"

### Sheet: Table 4
Table 4. Parameter sets used by Liver Cell Distances to map signal areas
Label	Type	Sigma	K	Threshold	Minimum	Fill Holes	Watershed
SCA1	Lumen boundary	1	6	Otsu (2)	50	no	no
Hoescht	Nuclei	1.5	5	Otsu	50	yes	yes
OPN	Cell clusters at lumen boundary	1	-	Kapur (3)	50	no	no
GFP	Cell clusters	0.5	5	Otsu	50	no	yes
