## Supplementary Table 5: siRNA sequences used for "The proportion of periportal mesenchyme to ductal epithelial cells acts as a proliferative rheostat in liver regeneration"

### Sheet: Table 5
Table 5. Sequences of siRNA used for gene knock-down
Pool Catalog Number (Dharmacon)	Duplex Catalog Number (Dharmacon)	Gene Symbol	GENE ID	Gene Accession	GI Number	Sequence
L-041110-00	J-041110-05	Notch1	18128	NM_008714	31543331	CAAGAUUGAUGGCUACGAA
L-041110-00	J-041110-06	Notch1	18128	NM_008714	31543331	GAGCGUAUGCACCACGAUA
L-041110-00	J-041110-07	Notch1	18128	NM_008714	31543331	AGACAGCUAUGGUACUUAU
L-041110-00	J-041110-08	Notch1	18128	NM_008714	31543331	GCCCGUGGAUUCAUCUGUA
L-044202-01	J-044202-09	Notch2	18129	NM_010928	33859591	GUGAAUGGUUUCCGGUGUA
L-044202-01	J-044202-10	Notch2	18129	NM_010928	33859591	CCUGAAUGCUGGAACGUGU
L-044202-01	J-044202-11	Notch2	18129	NM_010928	33859591	AGAAGUGUCUGAACGAGAA
L-044202-01	J-044202-12	Notch2	18129	NM_010928	33859591	GCACCUGCACCAACCGAAA
L-047867-01	J-047867-09	Notch3	18131	NM_008716	6679095	CCACGUGUCUUGACCGAAU
L-047867-01	J-047867-10	Notch3	18131	NM_008716	6679095	GAACGUGUGUAGACGGUGU
L-047867-01	J-047867-11	Notch3	18131	NM_008716	6679095	GCACUUUGUGUGAGCGAAA
L-047867-01	J-047867-12	Notch3	18131	NM_008716	6679095	GGAAUAGGCUUUCGCUGCA
L-040617-00	J-040617-05	Tgfbr1	21812	NM_009370	40254607	GGGCAGUUACUACAACAUA
L-040617-00	J-040617-06	Tgfbr1	21812	NM_009370	40254607	CUAGAUCGCCCUUUCAUUU
L-040617-00	J-040617-07	Tgfbr1	21812	NM_009370	40254607	GCGAAGGCAUUACAGUGUU
L-040617-00	J-040617-08	Tgfbr1	21812	NM_009370	40254607	UGACAGCUUUGCGAAUUAA
L-040618-00	J-040618-05	Tgfbr2	21813	NM_029575	27363475	UGGAAGAGUGCAACGAUUA
L-040618-00	J-040618-06	Tgfbr2	21813	NM_029575	27363475	GAUCGUGUGUGAGACUUUG
L-040618-00	J-040618-07	Tgfbr2	21813	NM_029575	27363475	AGAACGACUUGACCUGUUG
L-040618-00	J-040618-08	Tgfbr2	21813	NM_029575	27363475	GAAGAUGGCUCGCUGAACA
L-046247-01	J-046247-09	Yap1	22601	NM_009534	6678614	CCGAAAUCUUGGACGUGGA
L-046247-01	J-046247-10	Yap1	22601	NM_009534	6678614	GAAUAAAGGAUGGCGUCUU
L-046247-01	J-046247-11	Yap1	22601	NM_009534	6678614	UCUUAAAUCACAACGAUCA
L-046247-01	J-046247-12	Yap1	22601	NM_009534	6678614	AAGGAGAGACUGCGGUUGA
L-041057-01	J-041057-09	Wwtr1	97064	NM_133784	84370279	CAAUUUAUGUCCACGUUAA
L-041057-01	J-041057-10	Wwtr1	97064	NM_133784	84370279	CCAUUGAAAUAGAAACGCA
L-041057-01	J-041057-11	Wwtr1	97064	NM_133784	84370279	GAGAUGACCUUCACGGCCA
L-041057-01	J-041057-12	Wwtr1	97064	NM_133784	84370279	AUGUAUUGGCAGACGAGAA
